# Regulatory Analysis of Root Architectural and Anatomical Adaptation to Nitrate and Ammonium in *Brachypodium distachyon*

**DOI:** 10.1101/2025.01.06.631519

**Authors:** Hamid Rouina, Dilkaran Singh, Christopher Arlt, Babak Malekian, Lukas Schreiber, Benjamin Stich, Amy Marshall-Colon

## Abstract

Root system architecture plays an important role in nitrate and ammonium uptake, the two primary nitrogen (N) forms essential for plant growth. Plants deploy different strategies to optimize the N uptake by roots, based on a complicated regulatory network that controls root phenotype and physiology. Here, we studied the response of root architecture to varying N applications in the model species *Brachypodium distachyon*. Using a combination of phenotypic and transcriptomic analyses, we examined how different forms and concentrations of ammonium and nitrate affect root growth, biomass allocation, and N uptake. N concentrations significantly influence root traits such as root length, root hair development, and aerenchyma formation in response to nitrate and ammonium. Plants grown in ammonium conditions had thin but highly branched roots, whereas nitrate application resulted in shorter, thicker roots with denser root hair at higher nitrate concentrations. Furthermore, using advanced co-expression network analysis, we identified an Atypical Aspartic Protease (APs) gene encoding an aspartyl protease family protein and a phosphoenolpyruvate carboxylase 1 (PEPC1) gene in brachypodium, which potentially control the root architectural and anatomical adaptions to different N form. APs expression showed a positive correlation with total root length and lateral root development, along with a negative correlation with root hair density. In contrast, PEPC1 exhibited positive correlations with cortex, stele, root cross-sectional areas, and root hair density, while showing a negative correlation with total root length. These genes likely play an important role in the transcriptional regulatory networks involved in these adaptive responses, which highlight the complex interplay between root morphology, nitrogen metabolism, and environmental nutrient conditions.
