## Supplementary Data 1 for "Regulatory Analysis of Root Architectural and Anatomical Adaptation to Nitrate and Ammonium in *Brachypodium distachyon*"

X	logFC	logCPM	F	PValue	FDR	Comparision
BRADI_1g02420v3	-0.818444709	4.155440036	8.628692673	0.008750494	0.159299418	DGE_NMvsNL
BRADI_1g37330v3	0.052985717	2.873232318	0.03558426	0.852470898	0.9478923	DGE_NMvsNL
BRADI_2g05580v3	-1.773635442	3.04476516	16.95002306	0.00063802	0.043575309	DGE_NMvsNL
BRADI_2g40740v3	-4.690276002	0.117290626	29.7004165	8.26E-05	0.011914161	DGE_NMvsNL
BRADI_2g41060v3	3.008325917	-0.428159023	4.885069505	0.040172576	0.312820933	DGE_NMvsNL
BRADI_2g42190v3	-0.894496998	5.013691952	23.81099947	0.000118011	0.014306532	DGE_NMvsNL
BRADI_2g47640v3	-4.052088995	3.63045514	90.31920486	1.81E-08	5.41E-05	DGE_NMvsNL
BRADI_3g01250v3	1.217553637	3.766854749	7.904371219	0.011488717	0.180033411	DGE_NMvsNL
BRADI_3g01270v3	1.55612844	4.771372435	13.56899585	0.001681253	0.073133436	DGE_NMvsNL
BRADI_3g01290v3	3.215982972	0.839779701	10.20366886	0.006423813	0.139916111	DGE_NMvsNL
BRADI_3g05020v3	0.941103903	-0.357375221	3.142958161	0.093047108	0.434771579	DGE_NMvsNL
BRADI_3g28900v3	-0.342509808	4.767017579	0.705552897	0.411858161	0.73327677	DGE_NMvsNL
BRADI_3g33040v3	1.517449176	0.666317882	8.826419254	0.008136564	0.155164338	DGE_NMvsNL
BRADI_3g45480v3	-0.125786656	0.999423166	0.253975894	0.639240635	0.860293004	DGE_NMvsNL
BRADI_3g47010v3	-0.479041151	3.367270862	1.398072637	0.252313282	0.619311755	DGE_NMvsNL
BRADI_3g47710v3	0.036552734	4.67932273	0.020135032	0.888724618	0.958760844	DGE_NMvsNL
BRADI_3g47720v3	-0.074303094	6.256723706	0.186246684	0.671144331	0.87416231	DGE_NMvsNL
BRADI_3g53380v3	1.505085743	-0.515174285	1.025112503	0.324624079	0.674201923	DGE_NMvsNL
BRADI_1g02420v3	-0.838640725	4.155440036	10.81414953	0.004051004	0.069007235	DGE_NHvsNL
BRADI_1g37330v3	0.111550701	2.873232318	0.183847725	0.673135597	0.848592379	DGE_NHvsNL
BRADI_2g05580v3	-1.289953041	3.04476516	11.65311783	0.003068934	0.058490838	DGE_NHvsNL
BRADI_2g40740v3	-4.399614253	0.117290626	35.23231877	3.49E-05	0.004424236	DGE_NHvsNL
BRADI_2g41060v3	1.336214615	-0.428159023	0.719367721	0.407403768	0.678531625	DGE_NHvsNL
BRADI_2g42190v3	-0.823608836	5.013691952	24.28766833	0.000106131	0.00870826	DGE_NHvsNL
BRADI_2g47640v3	-4.060702531	3.63045514	114.9234668	2.79E-09	1.03E-05	DGE_NHvsNL
BRADI_3g01250v3	0.814898466	3.766854749	3.988986115	0.061023443	0.279108882	DGE_NHvsNL
BRADI_3g01270v3	1.210046624	4.771372435	9.216899051	0.007061131	0.092242027	DGE_NHvsNL
BRADI_3g01290v3	3.27148202	0.839779701	11.47482142	0.004367023	0.072057945	DGE_NHvsNL
BRADI_3g05020v3	1.400668094	-0.357375221	8.50059956	0.009175967	0.105078525	DGE_NHvsNL
BRADI_3g28900v3	-0.675282367	4.767017579	3.068321355	0.096720241	0.346209507	DGE_NHvsNL
BRADI_3g33040v3	1.512152656	0.666317882	9.819281657	0.005700946	0.082862764	DGE_NHvsNL
BRADI_3g45480v3	-0.540126271	0.999423166	5.182928488	0.035154229	0.212830498	DGE_NHvsNL
BRADI_3g47010v3	-0.804038905	3.367270862	4.540640099	0.047030011	0.246770551	DGE_NHvsNL
BRADI_3g47710v3	0.03234561	4.67932273	0.018356306	0.893720142	0.955070605	DGE_NHvsNL
BRADI_3g47720v3	-0.154091689	6.256723706	0.935511332	0.346153858	0.629796218	DGE_NHvsNL
BRADI_3g53380v3	0.849848148	-0.515174285	0.314373142	0.581868655	0.793574791	DGE_NHvsNL
BRADI_1g02420v3	0.020196016	4.155440036	0.005324607	0.942628617	0.999861322	DGE_NMvsNH
BRADI_1g37330v3	-0.058564984	2.873232318	0.043942275	0.836297214	0.999861322	DGE_NMvsNH
BRADI_2g05580v3	-0.4836824	3.04476516	1.196577434	0.288319718	0.999861322	DGE_NMvsNH
BRADI_2g40740v3	-0.290661749	0.117290626	0.047534977	0.830524418	0.999861322	DGE_NMvsNH
BRADI_2g41060v3	1.672111302	-0.428159023	2.226636875	0.152835584	0.999861322	DGE_NMvsNH
BRADI_2g42190v3	-0.070888162	5.013691952	0.153008258	0.700233218	0.999861322	DGE_NMvsNH
BRADI_2g47640v3	0.008613537	3.63045514	0.000373714	0.984787555	0.999861322	DGE_NMvsNH
BRADI_3g01250v3	0.402655171	3.766854749	0.883993678	0.359462201	0.999861322	DGE_NMvsNH
BRADI_3g01270v3	0.346081816	4.771372435	0.689101759	0.417261256	0.999861322	DGE_NMvsNH
BRADI_3g01290v3	-0.055499049	0.839779701	0.004611479	0.946809851	0.999861322	DGE_NMvsNH
BRADI_3g05020v3	-0.459564192	-0.357375221	0.981836277	0.334779457	0.999861322	DGE_NMvsNH
BRADI_3g28900v3	0.332772559	4.767017579	0.63097152	0.437268	0.999861322	DGE_NMvsNH
BRADI_3g33040v3	0.00529652	0.666317882	0.000134958	0.990857878	0.999861322	DGE_NMvsNH
BRADI_3g45480v3	0.414339615	0.999423166	2.652838521	0.120607176	0.999861322	DGE_NMvsNH
BRADI_3g47010v3	0.324997755	3.367270862	0.63861504	0.434551854	0.999861322	DGE_NMvsNH
BRADI_3g47710v3	0.004207124	4.67932273	0.000267862	0.98712068	0.999861322	DGE_NMvsNH
BRADI_3g47720v3	0.079788594	6.256723706	0.215758035	0.647817511	0.999861322	DGE_NMvsNH
BRADI_3g53380v3	0.655237595	-0.515174285	0.248165232	0.624355476	0.999861322	DGE_NMvsNH
BRADI_1g02420v3	-2.566182906	4.155440036	63.56499211	2.44E-07	0.000233756	DGE_AMvsAL
BRADI_1g37330v3	-1.365375384	2.873232318	19.68962862	0.000312722	0.020972322	DGE_AMvsAL
BRADI_2g05580v3	0.78785097	3.04476516	3.895203839	0.063854415	0.354436177	DGE_AMvsAL
BRADI_2g40740v3	-7.940679657	0.117290626	38.67723479	2.14E-05	0.004544794	DGE_AMvsAL
BRADI_2g41060v3	-4.548103559	-0.428159023	11.67362864	0.00304852	0.072325311	DGE_AMvsAL
BRADI_2g42190v3	-0.549469134	5.013691952	8.151668953	0.010457962	0.14059783	DGE_AMvsAL
BRADI_2g47640v3	-3.214617904	3.63045514	58.09738562	4.61E-07	0.000325944	DGE_AMvsAL
BRADI_3g01250v3	-1.119623745	3.766854749	4.028606449	0.059871301	0.343417385	DGE_AMvsAL
BRADI_3g01270v3	-1.083956529	4.771372435	4.300733677	0.052603758	0.324025802	DGE_AMvsAL
BRADI_3g01290v3	-3.948511868	0.839779701	1.31794567	0.270012304	0.656696591	DGE_AMvsAL
BRADI_3g05020v3	-0.752241287	-0.357375221	1.554799853	0.22828811	0.617210296	DGE_AMvsAL
BRADI_3g28900v3	2.677672586	4.767017579	48.16289823	1.67E-06	0.000736885	DGE_AMvsAL
BRADI_3g33040v3	2.674737735	0.666317882	22.27326913	0.000167664	0.015349953	DGE_AMvsAL
BRADI_3g45480v3	-0.281215236	0.999423166	1.100910429	0.307844653	0.689922237	DGE_AMvsAL
BRADI_3g47010v3	-1.282334077	3.367270862	8.937673661	0.007812494	0.121833047	DGE_AMvsAL
BRADI_3g47710v3	-0.443378873	4.67932273	2.495734736	0.131433401	0.489277301	DGE_AMvsAL
BRADI_3g47720v3	-0.531996678	6.256723706	8.182783408	0.010335813	0.139617946	DGE_AMvsAL
BRADI_3g53380v3	-0.724981325	-0.515174285	0.518903469	0.480489661	0.813062649	DGE_AMvsAL
BRADI_1g02420v3	-2.579025817	4.155440036	63.33789891	2.50E-07	9.68E-05	DGE_AHvsAL
BRADI_1g37330v3	-2.003368045	2.873232318	38.1038304	7.66E-06	0.000736633	DGE_AHvsAL
BRADI_2g05580v3	0.368391165	3.04476516	0.836429692	0.37241672	0.592859102	DGE_AHvsAL
BRADI_2g40740v3	-7.940679657	0.117290626	36.49930118	2.90E-05	0.001610172	DGE_AHvsAL
BRADI_2g41060v3	-0.378012194	-0.428159023	0.203673987	0.657120085	0.809079105	DGE_AHvsAL
BRADI_2g42190v3	-0.762887072	5.013691952	15.47039086	0.000962112	0.014478017	DGE_AHvsAL
BRADI_2g47640v3	-3.300842572	3.63045514	59.44951445	3.92E-07	0.000123564	DGE_AHvsAL
BRADI_3g01250v3	-2.360532411	3.766854749	13.6291526	0.001650889	0.020751915	DGE_AHvsAL
BRADI_3g01270v3	-1.916657173	4.771372435	11.53784116	0.003186549	0.031652005	DGE_AHvsAL
BRADI_3g01290v3	-3.948511868	0.839779701	1.224397772	0.286968746	0.50950981	DGE_AHvsAL
BRADI_3g05020v3	-1.016377778	-0.357375221	2.542733427	0.12807667	0.314996041	DGE_AHvsAL
BRADI_3g28900v3	3.199355912	4.767017579	66.54735713	1.75E-07	7.80E-05	DGE_AHvsAL
BRADI_3g33040v3	1.504354752	0.666317882	5.987177646	0.024815717	0.11524135	DGE_AHvsAL
BRADI_3g45480v3	-0.395720263	0.999423166	2.094271435	0.16491252	0.366693589	DGE_AHvsAL
BRADI_3g47010v3	-1.215453535	3.367270862	7.979973344	0.011161936	0.069510855	DGE_AHvsAL
BRADI_3g47710v3	-0.548928336	4.67932273	3.776596617	0.067655683	0.213128926	DGE_AHvsAL
BRADI_3g47720v3	-0.794382565	6.256723706	17.96888405	0.000486076	0.009465456	DGE_AHvsAL
BRADI_3g53380v3	0.148474286	-0.515174285	0.024480495	0.87739662	0.93845919	DGE_AHvsAL
BRADI_1g02420v3	0.012842912	4.155440036	0.001428319	0.970265443	1	DGE_AMvsAH
BRADI_1g37330v3	0.63799266	2.873232318	3.602227448	0.073732233	1	DGE_AMvsAH
BRADI_2g05580v3	0.419459805	3.04476516	1.111666838	0.305561042	1	DGE_AMvsAH
BRADI_2g40740v3	0	0.117290626	0	1	1	DGE_AMvsAH
BRADI_2g41060v3	-4.170091365	-0.428159023	8.877720358	0.007985291	1	DGE_AMvsAH
BRADI_2g42190v3	0.213417937	5.013691952	1.199612481	0.287728118	1	DGE_AMvsAH
BRADI_2g47640v3	0.086224669	3.63045514	0.034600595	0.854499265	1	DGE_AMvsAH
BRADI_3g01250v3	1.240908666	3.766854749	3.232652824	0.088848014	1	DGE_AMvsAH
BRADI_3g01270v3	0.832700644	4.771372435	1.953535277	0.179065815	1	DGE_AMvsAH
BRADI_3g01290v3	0	0.839779701	0	1	1	DGE_AMvsAH
BRADI_3g05020v3	0.264136491	-0.357375221	0.140848017	0.711791489	1	DGE_AMvsAH
BRADI_3g28900v3	-0.521683326	4.767017579	2.164905161	0.158328331	1	DGE_AMvsAH
BRADI_3g33040v3	1.170382983	0.666317882	5.382461529	0.032193122	1	DGE_AMvsAH
BRADI_3g45480v3	0.114505026	0.999423166	0.166273085	0.688217588	1	DGE_AMvsAH
BRADI_3g47010v3	-0.066880542	3.367270862	0.023093688	0.880891031	1	DGE_AMvsAH
BRADI_3g47710v3	0.105549463	4.67932273	0.137099619	0.715469374	1	DGE_AMvsAH
BRADI_3g47720v3	0.262385887	6.256723706	1.957511746	0.178645773	1	DGE_AMvsAH
BRADI_3g53380v3	-0.873455611	-0.515174285	0.733678686	0.402866767	1	DGE_AMvsAH
