## Supplementary Data 2 for "Regulatory Analysis of Root Architectural and Anatomical Adaptation to Nitrate and Ammonium in *Brachypodium distachyon*"

X	logFC	logCPM	F	PValue	FDR	Comparision
BRADI_3g28900v3	-0.342509808	4.767017579	0.705552897	0.411858161	0.73327677	DGE_NMvsNL
BRADI_3g28900v3	-0.675282367	4.767017579	3.068321355	0.096720241	0.346209507	DGE_NHvsNL
BRADI_3g28900v3	0.332772559	4.767017579	0.63097152	0.437268	0.999861322	DGE_NMvsNH
BRADI_3g28900v3	2.677672586	4.767017579	48.16289823	1.67E-06	0.000736885	DGE_AMvsAL
BRADI_3g28900v3	3.199355912	4.767017579	66.54735713	1.75E-07	7.80E-05	DGE_AHvsAL
BRADI_3g28900v3	-0.521683326	4.767017579	2.164905161	0.158328331	1	DGE_AMvsAH
BRADI_1g73970v3	4.192546275	2.247030823	26.43763389	6.68E-05	0.01052287	DGE_NMvsNL
BRADI_1g73970v3	5.29125312	2.247030823	46.69363325	2.05E-06	0.000666438	DGE_NHvsNL
BRADI_1g73970v3	-1.098706846	2.247030823	3.350151672	0.083679315	0.999861322	DGE_NMvsNH
BRADI_1g73970v3	0.840427256	2.247030823	0.963767571	0.33915203	0.716774149	DGE_AMvsAL
BRADI_1g73970v3	0.250928668	2.247030823	0.07364571	0.789164842	0.888872994	DGE_AHvsAL
BRADI_1g73970v3	0.589498588	2.247030823	0.46241177	0.505085186	1	DGE_AMvsAH
