## Supplementary Data 3 for "Regulatory Analysis of Root Architectural and Anatomical Adaptation to Nitrate and Ammonium in *Brachypodium distachyon*"

	X	logFC	logCPM	F	PValue	FDR	FileName
418	BRADI_2g12580v3	3.09261286677811	1.28959396728293	37.3255160582877	8.71278592377333e-06	0.00257915240197961	DGE_AMvsAL_Sig.csv
1503	BRADI_2g12580v3	3.32503355927141	1.28959396728293	43.2540055216477	3.40002987496375e-06	0.000483988768781937	DGE_AHvsAL_Sig.csv
