## Supplementary Data 5 for "Regulatory Analysis of Root Architectural and Anatomical Adaptation to Nitrate and Ammonium in *Brachypodium distachyon*"

name	BetweennessCentrality	Degree
BRADI_1g42930v3	0.259880952	10
BRADI_1g39167v3	0.226170635	9
BRADI_4g44427v3	0.144047619	8
BRADI_2g35197v3	0.128333333	7
BRADI_1g14780v3	0.120019841	8
BRADI_1g12280v3	0.063392857	7
BRADI_1g35100v3	0.030515873	6
BRADI_3g53601v3	0.024861111	7
BRADI_1g73970v3	0.014444444	6
BRADI_2g38330v3	0.008333333	7
BRADI_3g42290v3	0.005	6
BRADI_4g13960v3	0.005	6
BRADI_2g15720v3	0.003333333	6
BRADI_4g02925v3	0	3
BRADI_1g67440v3	0	3
BRADI_3g55120v3	0	3
BRADI_2g12580v3	0	3
BRADI_3g11430v3	0	1
BRADI_4g24950v3	0	4
BRADI_2g05640v3	0	4
BRADI_3g54507v3	0	4
